# Analysis of proteome adaptation reveals a key role of the bacterial envelope in starvation survival

**DOI:** 10.1101/2022.05.18.492425

**Authors:** Severin Schink, Constantin Ammar, Yu-Fang Chang, Ralf Zimmer, Markus Basan

**Affiliations:** Systems Biology Department, Harvard Medical School, 200 Longwood Ave, 02115 MA, USA; Institute of Informatics, Ludwig-Maximilians-Universität München, Amalienstr. 17, 80333, Munich, Germany

## Abstract

Bacteria reorganize their physiology upon entry to stationary phase. What part of this reorganization improves starvation survival is a difficult question, because the change in physiology includes a global reorganization of the proteome, envelope and metabolism of the cell. In this work, we used several trade-offs between fast growth and long survival to statistically score over 2000 *E. coli* proteins for their global correlation with death rate. The combined ranking allowed us to narrow down the set of proteins that positively correlate with survival and validate the causal role of a subset of proteins. Remarkably, we found that important survival genes are related to the cell envelope, i.e., periplasm and outer membrane, because maintenance of envelope integrity of *E. coli* plays a crucial role during starvation. Our results uncover a new protective feature of the outer membrane that adds to the growing evidence that the outer membrane is not only a barrier that prevents abiotic substances from reaching the cytoplasm, but essential for bacterial proliferation and survival.

**Standfirst text:** A trade-off between the two major modes of bacterial lifestyle, growth and starvation can be explained by bacteria investing resources into the cell envelope to make it impermeable to ions, which improves their lifespan but comes at the expense of slowing down growth.

**Highlights:**

- A trade-off between growth rate and death rate confines fitness of bacteria across environments.
- Analysis of proteome signatures in 126 conditions across five independent perturbations reveals the cell envelope as a key determinant of death rate.
- The trade-off can be abolished by changing environment to a low-salt, but osmo-balanced medium where cell envelope integrity is not limiting.
