## Supplementary material for "Analysis of proteome adaptation reveals a key role of the bacterial envelope in starvation survival": Figure Data: Data Fig 1A.xlsx

### Sheet: Sheet1
Perturbation	Strain	Growth medium	Inducer	Growth rate	Death rate	Comments	Source/Date taken
Reference condition	NCM3722	N-C- w/ 0.2% Glucose	-	0.975435	0.571292		2018-02-20
Reference condition	NCM3722	N-C- w/ 0.2% Glucose	-	1.00642	0.532986		2018-02-20
Reference condition	NCM3722	N-C- w/ 0.2% Glucose	-	1.03103	0.505603		2018-02-20
S - Stationary Phase	NCM3722	N-C- w/ 0.2% Glucose	-	0	0.251	Washed 1 day after end of growth	2018-03-24
S - Stationary Phase	NCM3722	N-C- w/ 0.2% Glucose	-	0	0.298622		2018-03-24
C - Catabolic limitation	NQ381	N-C- w/ 0.2% Lactose	0 µM 3MBA	0.190939	0.317407	titration of lactose transporter LacY (omitted in Fig. 1A)	2019-01-10
C - Catabolic limitation	NQ381	N-C- w/ 0.2% Lactose	5 µM 3MBA	0.22	0.262961		2019-01-10
C - Catabolic limitation	NQ381	N-C- w/ 0.2% Lactose	10 µM 3MBA	0.307483	0.332		2019-01-10
C - Catabolic limitation	NQ381	N-C- w/ 0.2% Lactose	15 µM 3MBA	0.300687	0.303692		2019-01-10
C - Catabolic limitation	NQ381	N-C- w/ 0.2% Lactose	20 µM 3MBA	0.366837	0.307565		2019-01-10
C - Catabolic limitation	NQ381	N-C- w/ 0.2% Lactose	0 µM 3MBA	0.168706	0.296339		2018-10-30
C - Catabolic limitation	NQ381	N-C- w/ 0.2% Lactose	25 µM 3MBA	0.502419	0.45467		2018-10-30
C - Catabolic limitation	NQ381	N-C- w/ 0.2% Lactose	50 µM 3MBA	0.569241	0.482738		2018-10-30
C - Catabolic limitation	NQ381	N-C- w/ 0.2% Lactose	100 µM 3MBA	0.669623	0.514404		2018-10-30
C - Catabolic limitation	NQ381	N-C- w/ 0.2% Lactose	500 µM 3MBA	0.78089	0.4977		2018-10-30
C - Catabolic limitation	NCM3722	N-C- w/ 0.2% Xylose	-	0.75	0.46		From Ref. Biselli et al 2020
C - Catabolic limitation	NCM3722	N-C- w/ 20mM Glycerol	-	0.7	0.43
C - Catabolic limitation	NCM3722	N-C- w/ 20 mM Succinate	-	0.69	0.43
C - Catabolic limitation	NCM3722	N-C- w/ 20 mM Acetate	-	0.42	0.35
C - Catabolic limitation	NCM3722	N-C- w/ 0.1% Mannose	-	0.29	0.28
C - Catabolic limitation	NCM3722	N-C- w/ 20 mM Proline	-	0.27	0.32
C - Catabolic limitation	NCM3722	N-C- w/ 20 mM Glutamate	-	0.13	0.27
C - Catabolic limitation	NCM3722	N-C- w/ Glycerol	-	0.7	0.4	Glycerol limited chemostat
C - Catabolic limitation	NCM3722	N-C- w/ Glycerol	-	0.5	0.34
C - Catabolic limitation	NCM3722	N-C- w/ Glycerol	-	0.4	0.3
C - Catabolic limitation	NCM3722	N-C- w/ Glycerol	-	0.3	0.29
C - Catabolic limitation	NCM3722	N-C- w/ Glycerol	-	0.2	0.26
C - Catabolic limitation	NCM3722	N-C- w/ Glycerol	-	0.1	0.24
A - Anabolic limitation	NQ393	N-C- w/ 0.2% Glucose	30 µM IPTG	0.263575	0.405012	Titration of glutamate synthesis	2019-01-10
A - Anabolic limitation	NQ393	N-C- w/ 0.2% Glucose	40 µM IPTG	0.379244	0.467694		2019-01-10
A - Anabolic limitation	NQ393	N-C- w/ 0.2% Glucose	50 µM IPTG	0.507777	0.442471		2019-01-10
A - Anabolic limitation	NQ393	N-C- w/ 0.2% Glucose	60 µM IPTG	0.61267	0.450308		2019-01-10
A - Anabolic limitation	NQ393	N-C- w/ 0.2% Glucose	70 µM IPTG	0.673598	0.525127		2019-01-10
A - Anabolic limitation	NQ393	N-C- w/ 0.2% Glucose	80 µM IPTG	0.724415	0.478397		2019-01-10
A - Anabolic limitation	NQ393	N-C- w/ 0.2% Glucose	90 µM IPTG	0.744824	0.529356		2019-01-10
A - Anabolic limitation	NQ393	N-C- w/ 0.2% Glucose	100 µM IPTG	0.766799	0.498078		2019-01-10
L - Rich media	NCM3722	LB + 0.2% Glucose	-	2.0571	1.58906		2018-03-03
L - Rich media	NCM3722	LB + 0.2% Glucose	-	2.14673	1.29052		2018-03-03
L - Rich media	NCM3722	LB + 0.2% Glucose	-	2	1.31		From Ref. Biselli et al 2020
L - Rich media	NCM3722	N-C- w/ 2% CAA + 0.2% Glucose	-	1.31	0.64
L - Rich media	NCM3722	N-C- w/ 2% CAA + 20 mM Glycerol	-	1.2	0.64
R - Ribosome limitation	NCM3722	N-C- w/ 0.2% Glucose	1 µM Chloramphenicol	0.881551	0.757436	Inhibition of ribosomes with Chloramphenicol	2018-03-03
R - Ribosome limitation	NCM3722	N-C- w/ 0.2% Glucose	2 µM Chloramphenicol	0.663634	1.01702		2018-03-03
R - Ribosome limitation	NCM3722	N-C- w/ 0.2% Glucose	3 µM Chloramphenicol	0.363107	1.55615		2018-03-03
R - Ribosome limitation	NCM3722	N-C- w/ 0.2% Glucose	4 µM Chloramphenicol	0.289473	1.89814		2018-03-03
R - Ribosome limitation	NCM3722	N-C- w/ 0.2% Glucose	5 µM Chloramphenicol	0.221176	2.14789		2018-03-03
R - Ribosome limitation	NCM3722	N-C- w/ 0.2% Glucose	2 µM Chloramphenicol	0.663842	1.01525		2018-02-20
R - Ribosome limitation	NCM3722	N-C- w/ 0.2% Glucose	3 µM Chloramphenicol	0.400253	1.12878		2018-02-20
R - Ribosome limitation	NCM3722	N-C- w/ 0.2% Glucose	4 µM Chloramphenicol	0.288618	1.36607		2018-02-20
OE - LacZ overepxression	NQ1389	N-C- w/ 0.2% Glucose	0 ng/ml cTc	0.834547	0.878682	Overexpression of LacZ from a plasmid-based system	2018-03-03
OE - LacZ overepxression	NQ1389	N-C- w/ 0.2% Glucose	2.5 ng/ml cTc	0.732185	0.964236		2018-03-03
OE - LacZ overepxression	NQ1389	N-C- w/ 0.2% Glucose	5 ng/ml cTc	0.62033	0.985218		2018-03-03
OE - LacZ overepxression	NQ1389	N-C- w/ 0.2% Glucose	10 ng/ml cTc	0.371442	1.54377		2018-03-03
