## Supplementary material for "Analysis of proteome adaptation reveals a key role of the bacterial envelope in starvation survival": Figure Data: Data Fig 1C.xlsx

### Sheet: Sheet1
go-name	term	setsize	num.sig	fdr	pval	direction	median_z_target	median_z_bg	expected	target_dist
cell envelope	GO:0030313	1415	144	6.713e-09	2.417e-09	1	3.819	0.824	0	-4.739779244384347, 2.171806794048699, 4.178290393823143, -3.414184723948135, -2.418873765797723, 7.200342860793192, -7.036480430718258, 7.3487, 2.919017818310133, 2.384414632353345, 4.139119155952955, 0.8770217149840946, -3.22317261996006, 4.587694213773764, 5.870870409229165, 2.034168755522963, 6.661281770341669, -3.756386528822854, 0.1638999393421043, 0.8850651882549709, 0.2421422191671465, 7.…
response to oxidative stress	GO:0006979	1500	59	0.0002021	1.729e-05	1	4.213	1.009	0	-6.984778036350943, 5.667137209753163, 4.412607709808007, -2.950846439093855, -4.207060710236399, -7.171137578631595, 4.019353621254762, 0.8908451695663824, -0.4783975456786089, 2.299878102739738, 3.684268402092239, 7.3487, 2.665072693581961, 6.26834830150114, 6.223180914969068, 4.83369524723334, 5.747664004505198, 7.3487, -5.298750845794835, 6.15487091937889, 7.3487, 7.3487, 6.269842973917962, 5…
catabolic process	GO:0009056	1381	178	0.0002257	1.98e-05	1	2.57	0.881	0	7.3487, 2.201681212003681, 7.3487, -2.916857433563831, 0.4633317785275023, 1.99808432832724, 1.213875634103208, 3.09691245167225, 1.396807655436771, -2.348899133338363, -2.704534350251431, -3.851239198553813, 7.3487, 6.029271038450523, 3.134481438154773, 4.216785532108718, 0.6314080176812387, -7.075471396947928, 6.075300528103003, 2.409389053214029, 6.697694482414175, 6.154759962333206, 0.9230282…
response to stress	GO:0006950	1317	242	0.0001658	1.381e-05	1	2.248	0.958	0	0.4633317785275023, -7.3487, -1.331622009447614, -1.193993180246402, -7.3487, -6.984778036350943, 6.442505123773938, 5.667137209753163, 4.351555142187688, -1.045818364543257, 7.3487, -3.225252074265108, -1.729977328073198, 4.412607709808007, -7.3487, -2.704534350251431, -7.3487, 2.247870857647999, -7.036480430718258, -3.851239198553813, -2.746508276834895, 3.325762273395533, -2.950846439093855, 6…
										background_dist:
										7.3487, 7.3487, 7.3487, 7.3487, 7.3487, 7.3487, 7.3487, 7.3487, 7.3487, 7.3487, 7.3487, 7.3487, 7.3487, 7.3487, 7.3487, 7.3487, 7.3487, 7.3487, 7.3487, 7.3487, 7.3487, 7.3487, 7.3487, 7.3487, 7.3487, 7.3487, 7.3487, 7.3487, 7.3487, 7.3487, 7.3487, 7.3487, 7.3487, 7.3487, 7.3487, 7.3487, 7.3487, 7.3487, 7.3487, 7.3487, 7.3487, 7.3487, 7.3487, 7.3487, 7.3487, 7.3487, 7.3487, 7.3487, 7.3487, 7.3487,…
