## Supplementary material for "Analysis of proteome adaptation reveals a key role of the bacterial envelope in starvation survival": Figure Data: Data Fig 2A.xlsx

### Sheet: Relative protein abundances
gene	Stationary phase	Glucose	LB	Group	Group			Stationary phase	Glucose	LB
lpp	0.368158	0.251267	0.247629	Outer membrane anchor	1			0.514025	0.378067	0.391576	Outer membrane anchor
ompA	0.145867	0.1268	0.143947	Outer membrane anchor	1			0.163206	0.286622	0.35395	Outer membrane porin
ompC	0.115416	0.171088	0.255562	Outer membrane porin	2			0.0846337	0.129819	0.0713346	Nutrient uptake
ompF	0.0423735	0.105494	0.0590513	Outer membrane porin	2			0.016559	0.0204414	0.0234486	Outer membrane protein transport, folding and assembly
fadL	0.00323335	0.000815417	0.00545334	Outer membrane porin	2			0.0097175	0.0177587	0.0236464	Cell wall synthesis and modification
ybhC	0.00166461	0.00285085	0.00212201	Outer membrane porin	2			0.00649721	0.00824131	0.0119867	Outer membrane assembly and maintenance
lamB	0.000518557	0.000553986	0.00311076	Outer membrane porin	2			0.0031462	0.00341106	0.00375725	Cell envelope regulator
tsx	0	0.00573904	0.0269549	Outer membrane porin	2			0.202215	0.155639	0.120301	Other
ompW	0	8.09192e-05	0.00169609	Outer membrane porin	2
livJ	0.00984822	0.0309858	0.00028902	Periplasmic binding protein	3
metQ	0.00964777	0.0145094	0.00139946	Periplasmic binding protein	3
dppA	0.00822719	0.00993439	0.00422881	Periplasmic binding protein	3
oppA	0.00550368	0.00487383	0.00490573	Periplasmic binding protein	3
gltI	0.00488054	0.00471199	0.00123974	Periplasmic binding protein	3
argT	0.00417896	0.00428872	0.000935511	Periplasmic binding protein	3
artI	0.00333794	0.00264544	0.00343021	Periplasmic binding protein	3
ugpB	0.00319414	0.000933684	0.00133101	Periplasmic binding protein	3
ggt	0.00298497	0.00318697	0.00111805	Nutrient uptake	3
potD	0.00253178	0.00576394	0.00555982	Periplasmic binding protein	3
glnH	0.0023139	0.00446923	0.00331612	Periplasmic binding protein	3
yehZ	0.00217881	0.00216615	0.000745366	Periplasmic binding protein	3
artJ	0.00217445	0.00649844	0.000152116	Periplasmic binding protein	3
pstS	0.00200451	0.00310605	0.00216004	Periplasmic binding protein	3
hisJ	0.00195221	0.00519751	0.00109523	Periplasmic binding protein	3
cysP	0.00189992	0.00423892	0.0003955	Periplasmic binding protein	3
efeO	0.00182149	0.000535312	0.000319443	Other transport	3
livK	0.00174305	0.00492985	0	Periplasmic binding protein	3
rbsB	0.00149466	0.00129471	0.00468516	Periplasmic binding protein	3
potF	0.00143802	0.00191094	0.000121692	Periplasmic binding protein	3
gsiB	0.00130293	0.00123869	0.000372683	Periplasmic binding protein	3
mglB	0.00113734	0.00077807	0.00883791	Periplasmic binding protein	3
fhuA	0.00110248	0.00122624	0.000334654	Other transport	3
cirA	0.000963034	0.000161838	3.80289e-05	Other transport	3
btuB	0.000819233	0.00160594	0.00159721	Other transport	3
lptA	0.000614425	0.000759396	0.000692126	Periplasmic binding protein	3
fiu	0.000614425	0.000118267	3.04231e-05	Other transport	3
malE	0.000570848	0.00116399	0.00438093	Periplasmic binding protein	3
ddpA	0.000514199	0.000174288	0	Periplasmic binding protein	3
sbp	0.000501126	0.00189849	0.000152116	Periplasmic binding protein	3
mppA	0.000501126	0.000610007	0.0022437	Periplasmic binding protein	3
cpdB	0.000409616	0.00049174	0.00185581	Nutrient uptake	3
bglX	0.000392186	0.000634905	0.00116368	Nutrient uptake	3
yebT	0.000361683	0.000317452	0.000174933	Other transport	3
fepA	0.000335537	8.71438e-05	0	Other transport	3
rcnB	0.000278888	0.000367249	0.000357472	Other transport	3
fepB	0.0002571	0.000105817	0	Periplasmic binding protein	3
proX	0.000217881	0.0010395	0.00931708	Periplasmic binding protein	3
modA	0.000130729	0.000230309	0.000281414	Periplasmic binding protein	3
sapA	0.000126371	0.000230309	0.000418318	Periplasmic binding protein	3
alsB	6.53643e-05	4.35719e-05	0.000311837	Periplasmic binding protein	3
araF	6.10067e-05	0	2.28173e-05	Periplasmic binding protein	3
malM	0	0.000305003	0.00132341	Nutrient uptake	3
cusF	0	2.48982e-05	0	Periplasmic binding protein	3
cusB	0	1.24491e-05	0	Other transport	3
cusC	0	1.24491e-05	0	Other transport	3
ansB	0	0	0	Nutrient uptake	3
fecA	0	0	0	Other transport	3
nikA	0	0	0	Periplasmic binding protein	3
tauA	0	0	0	Periplasmic binding protein	3
thiB	0	0	0	Periplasmic binding protein	3
treA	0	0	0	Nutrient uptake	3
xylF	0	0	0	Periplasmic binding protein	3
ydcS	0	0	0	Periplasmic binding protein	3
ytfQ	0	0	0	Periplasmic binding protein	3
skp	0.00976107	0.0070462	0.00879988	Outer membrane protein transport, folding and assembly	4
bamA	0.00239669	0.0055772	0.00590208	Outer membrane protein transport, folding and assembly	4
bamB	0.00111991	0.00198563	0.00252512	Outer membrane protein transport, folding and assembly	4
bamC	0.00100225	0.00180512	0.0018482	Outer membrane protein transport, folding and assembly	4
bamD	0.000945604	0.00249605	0.00285977	Outer membrane protein transport, folding and assembly	4
lolA	0.000875882	0.000821642	0.000889876	Outer membrane protein transport, folding and assembly	4
lolB	0.00045755	0.0007096	0.000623674	Outer membrane protein transport, folding and assembly	4
bamE	0	0	0	Outer membrane protein transport, folding and assembly	4
mipA	0.00239233	0.00687191	0.0108763	Cell wall synthesis and modification	5
lpoB	0.00171255	0.0010893	0.00107241	Cell wall synthesis and modification	5
cpoB	0.00151645	0.00179267	0.00165045	Cell wall synthesis and modification	5
prc	0.00101533	0.00234666	0.00216765	Cell wall synthesis and modification	5
mrcB	0.000801802	0.000753171	0.00088227	Cell wall synthesis and modification	5
slt	0.000692862	0.000977255	0.000836636	Cell wall synthesis and modification	5
mltB	0.000679789	0.000522863	0.000334654	Cell wall synthesis and modification	5
lpoA	0.000244027	0.0007096	0.00088227	Cell wall synthesis and modification	5
mltC	0.000191735	0.000230309	0.00211441	Cell wall synthesis and modification	5
dacB	0.000161232	0.000192961	0.000311837	Cell wall synthesis and modification	5
mltG	0.000156874	0.000118267	0.000136904	Cell wall synthesis and modification	5
envC	0.000152517	0.000180512	0.00019775	Cell wall synthesis and modification	5
emtA	0	0.000634905	0.000654097	Cell wall synthesis and modification	5
mltA	0	0.00062868	0.000638885	Cell wall synthesis and modification	5
amiA	0	0.000367249	0.000448741	Cell wall synthesis and modification	5
amiB	0	0.000342351	0.000441135	Cell wall synthesis and modification	5
amiC	0	0	0	Cell wall synthesis and modification	5
lptD	0.00370398	0.00364759	0.00576518	Outer membrane assembly and maintenance	6
mlaC	0.00126371	0.00201676	0.00231216	Outer membrane assembly and maintenance	6
lptE	0.000501126	0.000497965	0.000661703	Outer membrane assembly and maintenance	6
mlaA	0.000479338	0.000927459	0.00161242	Outer membrane assembly and maintenance	6
pldA	0.000313749	0.000273881	0.000555222	Outer membrane assembly and maintenance	6
mlaD	0.000235312	0.000504189	0.000623674	Outer membrane assembly and maintenance	6
lptC	0	0.000192961	0.000182539	Outer membrane assembly and maintenance	6
pqiC	0	0.000180512	0.000273808	Outer membrane assembly and maintenance	6
nlpD	0.00117656	0.00113909	0.00135383	Cell envelope regulator	7
rcsF	0.000976107	0.000865213	0.000912693	Cell envelope regulator	7
yraP	0.000562133	0.000566435	0.000897482	Cell envelope regulator	7
rseB	0.000248384	0.000373473	0.000273808	Cell envelope regulator	7
nlpI	0.00018302	0.000292554	0.00028902	Cell envelope regulator	7
cpxP	0	0.000174288	3.04231e-05	Cell envelope regulator	7
nlpE	0	0	0	Cell envelope regulator	7
ygeR	0	0	0	Cell envelope regulator	7
osmY	0.0609588	0.0227134	0.00994075	Chaperone	8
ygiW	0.0476288	0.00968541	0.00888355	Other	8
ompT	0.0262067	0.0360713	0.0143369	Protease	8
pal	0.0125194	0.0162336	0.0140859	Efflux	8
tolC	0.00651029	0.00833468	0.00980385	Efflux	8
sodC	0.00527272	0.00109552	0.000387895	Other	8
slyB	0.00488489	0.00469332	0.00402346	Other	8
agp	0.0048326	0.00100215	0.00300428	Other	8
tolB	0.00407002	0.00516016	0.00380289	Efflux	8
ivy	0.00264072	0.00193584	0.000752972	Chaperone	8
mdoG	0.00253614	0.00445056	0.00466995	Other	8
dcp	0.00203501	0.00322432	0.00203074	Protease	8
yncE	0.00203501	0.00138185	0.000479164	Other	8
surA	0.00196964	0.0028135	0.00335415	Chaperone	8
fkpA	0.00173869	0.00347953	0.00532404	Chaperone	8
ushA	0.00163847	0.00154369	0.00182539	Other	8
degP	0.00147288	0.00403351	0.00235019	Protease	8
cueO	0.00144673	0.00553363	0.00107241	Other	8
acrA	0.00140315	0.00254584	0.00339218	Efflux	8
ppk	0.00135086	0.00098348	0.000981145	Other	8
rlpA	0.00131164	0.00136318	0.00121692	Other	8
dsbA	0.000941246	0.00262676	0.0021068	Other	8
degQ	0.000684147	0.00102705	0.000867059	Protease	8
loiP	0.000649286	0.000497965	0.000897482	Protease	8
ftsX	0.000553418	0.000398372	0.000714943	Other	8
yceI	0.000540345	0.00117644	0.000311837	Other	8
eco	0.000540345	0.000317452	0.00505024	Other	8
dsbC	0.000466265	0.000759396	0.000851847	Other	8
pspE	0.000466265	0.000317452	0.00296625	Other	8
ynfB	0.000405259	0.000622456	0.000608462	Other	8
ppiA	0.000361683	0.00136318	0.00101917	Other	8
rna	0.000357325	0.000547761	0.000646491	Other	8
bepA	0.000322464	0.00042327	0.000327048	Protease	8
tolQ	0.000300676	0.000597557	0.000547616	Efflux	8
mdoD	0.000222239	0.000497965	0.000608462	Other	8
tesA	0.000204808	0.000242758	0.000159721	Other	8
ptrA	0.000187378	0.000553986	0.000494376	Protease	8
tonB	0.000161232	0.000242758	0.000167327	Other	8
rsxG	0.000161232	0.000180512	0.000159721	Other	8
degS	0.000152517	0.000174288	0.000167327	Protease	8
spy	6.10067e-05	0.000323677	9.12693e-05	Chaperone	8
flu	1.30729e-05	1.24491e-05	1.52116e-05	Other	8
ygiB	0	0.00171175	0.00356711	Other	8
yobA	0	0.00110175	0.00102678	Other	8
bisC	0	0.000690926	0.000296625	Other	8
ftsP	0	0.000435719	0.000494376	Other	8
tamA	0	0.000280105	0.000418318	Other	8
msrP	0	0.000236533	0	Other	8
aphA	0	0	0	Other	8
appA	0	0	0	Other	8
bhsA	0	0	0	Other	8
dmsA	0	0	0	Other	8
ecnB	0	0	0	Other	8
fimC	0	0	0	Chaperone	8
hdeA	0	0	0	Chaperone	8
hdeB	0	0	0	Chaperone	8
hyaB	0	0	0	Other	8
nrfA	0	0	0	Other	8
pgaB	0	0	0	Other	8
wecA	0	0	0	Other	8
yaiW	0	0	0	Other	8
ydeN	0	0	0	Other	8
yhdP	0	0	0	Other	8
yliI	0	0	0	Other	8
ynfF	0	0	0	Other	8
zinT	0	0	0	Chaperone	8
