## Supplementary material for "Analysis of proteome adaptation reveals a key role of the bacterial envelope in starvation survival": Figure Data: Data Fig 2B.csv

Gene	Position	Repeat 1	Repeat 2	Repeat 3
wild-type	1	0.45	0.4	0.41
lpp	2	0.72	0.69	0.68
ompA	3	0.63	0.58
ompC	4	0.445559147	0.410056151
ompF	5	0.43422619	0.424969324
ompC, ompF	6	0.412733471	0.389062023
ompC, ompF, phoE	7	0.438638028	0.43232327
skp	8	1.36	1.02
bamE	9		1.32
prc	10	1.28	1.04
nlpI	11	1.21	1.3
yraP	12	1.6
nlpD	13	0.75	0.96
pldA	14	0.448683591	0.456311994
mlaA	15	1.58	1.52
mlaC	16	1.52	1.51
cpxA	17	0.58	0.71
rseA	18	1.17	2.3	1.46
osmY	19	0.432824838	0.408617011
ompT	20	0.367608831	0.339881215
degP	21	0.466822036	0.454855253
