## Supplementary material for "Analysis of proteome adaptation reveals a key role of the bacterial envelope in starvation survival": Figure Data: Data Fig 2C.csv

	control	Polymyxin B	Colistin
0.128472222	506694066.7	same as control	same as control
0.909722222	322867405.4	same as control	same as control
1.819444444	134616913.6	all samples below detection	27085354.94
2.930555556	65161367.09	all samples below detection	all samples below detection
3.597222222	48818686.03	all samples below detection	all samples below detection
4.6875	21109523.33	all samples below detection	all samples below detection
6.020833333	14708620.37	all samples below detection	all samples below detection
