## Supplementary material for "Analysis of proteome adaptation reveals a key role of the bacterial envelope in starvation survival": Figure Data: Data Fig 2D.csv

Name	position	Death rate
Control	2	0.57129219
Control	2	0.532986362
Control	2	0.505603314
Low Mg	1	0.610087405
Low Mg	1	0.647125289
Low Mg	1	0.775416188
High Mg	3	0.311139448
High Mg	3	0.312446786
High Mg	3
DNP	4	1.330559294
DNP	4	1.662965864
DNP	4	1.468644208
