## Supplementary material for "Analysis of proteome adaptation reveals a key role of the bacterial envelope in starvation survival": Figure Data: Data Fig 3.csv

Growth rate	Death rate	Strain	Carbon source	Supplement
1.01	0.185153946	NCM3722	Glucose	-
1.01	0.166552172	NCM3722	Glucose	-
1.01	0.169689688	NCM3722	Glucose	-
0.7	0.125993736	NCM3722	Glycerol	-
0.7	0.159740534	NCM3722	Glycerol	-
0.7	0.166545571	NCM3722	Glycerol	-
0.42	0.130451287	NCM3722	Acetate	-
0.42	0.134668209	NCM3722	Acetate	-
0.42	0.140474883	NCM3722	Acetate	-
0.537594199	0.209366104	NQ393	Glucose	3µM IPTG
0.630866865	0.2037022	NQ393	Glucose	3µM IPTG
0.531010916	0.232994619	NQ393	Glucose	3µM IPTG
0.213170977	0.171823448	NCM3722	Glucose	4 µM Cm
0.275935395	0.180052198	NCM3722	Glucose	4 µM Cm
0.284414789	0.169761504	NCM3722	Glucose	4 µM Cm
2.0567	0.080133445	NCM3722	LB	-
2.0567	0.105391443	NCM3722	LB	-
2.0567	0.075929878	NCM3722	LB	-
0	0.17053185	NCM3722	Stationary phase	-
0	0.173629829	NCM3722	Stationary phase	-
0	0.155919602	NCM3722	Stationary phase	-
0.274043849	0.138968215	NQ1389	Glucose	10 ng/ml cTc
0.196994607	0.112731788	NQ1389	Glucose	10 ng/ml cTc
0.154557048	0.123540022	NQ1389	Glucose	10 ng/ml cTc
