## Supplementary material for "Analysis of proteome adaptation reveals a key role of the bacterial envelope in starvation survival": Figure Data: Data Fig EV3A.csv

time	Aerobic1	Aerobic2	Aerobic3	Aerobic to Anaerobic 1	Aerobic to Anaerobic 2	Aerobic to Anaerobic 3	Anaerobic1	Anaerobic2	Anaerobic3
0.13	3.60E+08	3.42E+08	3.30E+08	2.72E+08	2.75E+08	2.69E+08	2.66E+08	3.51E+08	3.77E+08
1.04	2.48E+08	2.91E+08	2.56E+08	1.34E+08	1.33E+08	1.29E+08	1.54E+08	1.73E+08	1.69E+08
1.98	1.23E+08	1.39E+08	1.30E+08	1.44E+07	3.09E+07	9.32E+06	6.02E+07	6.26E+07	7.12E+07
2.81	7.13E+07	8.73E+07	7.73E+07	1.22E+05	2.10E+05	1.92E+05	2.75E+06	1.39E+06	3.24E+06
4.19	3.44E+07	3.99E+07	3.45E+07	1.21E+05	7.34E+04	9.39E+04	6.14E+05	4.03E+05	3.94E+05
5.16	2.14E+07	2.26E+07	1.97E+07	8.26E+04	5.46E+04	6.19E+04	6.45E+05	2.94E+05	3.61E+05
