## Supplementary material for "Analysis of proteome adaptation reveals a key role of the bacterial envelope in starvation survival": Figure Data: Data Fig EV3B.csv

Control	0.631	0.012
Glutathione 1	2.660	0.445
Glutathione 2	0.986	0.027
Ascorbic Acid 1	4.796	0.139
Ascorbic Acid 2	0.633	0.008
Mercraptoethanol 1	1.141	0.307
Mercraptoethanol 2	0.673	0.003
Mercraptoethanol 3	0.629	0.023
